# CRISPR screening reveals genetic regulators associated with the evolution of eye degeneration

**DOI:** 10.64898/2025.12.30.697043

**Authors:** Devin Shennard, Charlotte Mulliniks, Estephany Ferrufino, Aubrey Manning, Stefan Choy, Rianna Ambosie, Shiyanth Thevasagayampillai, Brooke Pileggi, Lane Zimmermann, Chenxiao Shen, Alli Kimmel, Renee Mapa, Preethi H. Gunaratne, Erik R. Duboue, Wynn K. Meyer, Beau Alward, Suzanne McGaugh, Johanna E. Kowalko

**Affiliations:** Department of Biological Sciences, Lehigh University, Bethlehem, PA; Department of Biology and Biochemistry, University of Houston, Houston, TX; Human Genome Sequencing Center, Baylor College of Medicine, Houston, TX; Wilkes Honors College, Florida Atlantic University, Jupiter, FL; Department of Integrative Biology and Physiology, University of California, Los Angeles, Los Angeles, CA; Ecology, Evolution, and Behavior, 140 Gortner Lab, 1479 Gortner Ave, University of Minnesota, Saint Paul, MN 55108, USA

## Abstract

Determining the genetic factors contributing to trait evolution is critical for understanding how and why traits evolve; however, establishing which genes underlie the evolution of complex traits remains challenging. The freshwater fish *Astyanax mexicanus*, a species that includes blind, cave-dwelling and eyed, surface-dwelling fish, is a powerful model for evolutionary genetics. While genetic mapping studies in this species previously identified genomic regions associated with cave-derived traits, few causative genes and genetic changes have been identified. Here, we develop methods to identify and rapidly functionally assess candidate genes in *A. mexicanus*, focusing on a defining trait of cave animals, eye loss. Candidate genes were identified based on whether they fell within an eye-related quantitative trait locus, were differentially expressed between surface and cave eyes, and showed evidence of positive selection in cavefish. Single-nucleus RNA-sequencing revealed that these candidate genes were expressed in multiple cell types during development, including those in different tissues of the eye. CRISPR-Cas9-based mutagenesis demonstrated that disruption of nine of these candidate genes in surface fish resulted in altered eye size. Perturbation of one of these genes, *fibulin-7* (*fbln7*), revealed changes in eye size across multiple stages of eye development. Together, this work identified multiple genes associated with the evolution of eye degeneration in *A. mexicanus.* Further, this study represents a roadmap for rapid identification and functional assessment of candidate genes implicated in the evolution of traits in cavefish that can be applied to other evolutionary genetic models.
