## Supplemental Table 2 for "CRISPR screening reveals genetic regulators associated with the evolution of eye degeneration"

### Sheet: Primary Screen
Ensambl ID	Gene name	gRNA	Forward Primer	Reverse Primer
ENSAMXG00000032723	hyal6	GGTAGTAGCCCAGGTGACTG	GGTGGACCTGGATTTAAGTGT	CTGGCTTTGTTGAGGTGCTT
ENSAMXG00000036402	fbln7	GGCCCGGACAGCCTGCGCTT	ACCACTATCTCTCACTGCCC	AGGATCAGTTCGCCAGTCTG
ENSAMXG00000006444	wscd1b	gGCCACTGGATCCAGGGCCGG	TGAAGATATGGAGAACAGTGTGC	TGTGTGATGGACTGTGCTCA
ENSAMXG00000001634	pfkmb	GGCCTTCCCCACGCCCATTG	ACCTGTAGCTTCTAATTCTCTCC	TAAACAAGACCCACTCACCCT
ENSAMXG00000015624	stxbp1b	GGACCCCAACGCTGCCCCGG	ACAGAGAAAGCAGCAAGTAACC	TTCAGTCCTCAGCCGTCAG
ENSAMXG00000013967	lipib	GGAATCAGTACTTGCGATGG	TGTGACAGAGATGAGCTACAGA	GGTCAATCCTGGTCTCTGTTAT
ENSAMXG00000015117	mylkb	GGGCAAGTCCGACATTGTGA	GAAGGAGAAGGAGAACGTGC	AGCTTAGCATGGGTCACGTA
ENSAMXG00000004152	cacng3a	GGCTGCAAAAGCCCCTGCCG	ATGAGGGTGTGCAATCGTGG	CGTTCTTGCGAGTCGTGTC
ENSAMXG00000010897	valopb	GGACTTCAGGGGACCTGCGA	AGCCCTACTCATCTTCAGCC	CTTTCCTGGCGTGTCTGATG
ENSAMXG00000032072	otpb	GGGGACCACCCTCCTCCCCG	CAGGGATGAAAGATGCAGCA	CTGCTGTTTGTCCTGCTCTT
ENSAMXG00000033621	Spdef	GGTCTTTCCCATCCAGGTCC	GTGGGAATGTGCAGAAGTGG	AGCACCCACCTGATTTCCAT
ENSAMXG00000000873	cyp24a1	GGAGATTACACCTTACCTAA	CAGACTCACGCCCTCTGT	GGGCAGTGTTTAGGGATTCTTA
ENSAMXG00000008012	tmem130	gGTGAGTGCCCAGAGATTTGA	TGTCGCTCACTCAGTCATGT	GCTTCGCCTACTTACGGTTC
ENSAMXG00000032850	fkbp5	GGAGTGTGCTCTATGCAGAA	TGTTCCTTCTGTTTGCCACA	AGAGTAGAGTTGGGAGGGAC
ENSAMXG00000018670	ankar	GGCTGTTCGCACCTGAATAG	TGCCATACACAATCCAGTCAG	TTGAAGGTCAGGTAGCCGAG
ENSAMXG00000014207	Fam163b	GGAACAGTGGTCATCTCAGG	CAGGGTGTTGATGGAGAGGA	ACGTTCCAACTGTGCACAC
ENSAMXG00000006915	npas2	GGAGTCGTGTGAGATCCGGC	TGTTTTCCAGAGATCACAGCG	AGGATCATAGTATTCCCAGGCG
ENSAMXG00000034290	lhx6	GGACTCGCCATGGTAAGAGT	CGGATTCACTTACTCACGCG	TTTACTCAGACACGCAGGCA
ENSAMXG00000017117	vtg3	GGCGTGGTGAATGTTGGACG	ACTGCATCATTTTAGAGCCCAC	AGAAAGTTGAGCACACCTGAAG
ENSAMXG00000041592	guca1b	gGCCCTGAATCTGGTACTGCG	TTTCCTGGAATACGTCGCAG	GGGGAAGATGATTACCTCCACA
ENSAMXG00000038590	rlbp1a	gGCCCGATCACACGGTACAGA	TGAAAGACCATGGGCCAGT	TCAGATAGTTCTTTCTTGGTGCA
ENSAMXG00000018904	slc1a8a	GGGATACATGCTCCGCGGAC	CGTGAAGCAGTGCGTGAAG	AAGGTATTGCTCGGTCGGTA
ENSAMXG00000004873	rpgrip1	GGTACCGCGAGAGCATCTGG	TCCTCAATGCGTCTTCTCCT	CGTTTGTGTTGTACCTGCGT
ENSAMXG00000034185	tgfa	gGACACGATATTCCTCCTGAT	GTATCGAGCGTTTTGGGACA	ACCGCTGCAATCCTAGGG
ENSAMXG00000019652	selenoo2	GGCCGTGTGCTACCTGGGGG	CACCAGTTCGGCGTGTTC	GCTCCTTTCACCTGCACCT
ENSAMXG00000016512	cntn1b	ggCATATTTGAAGAGGAGCCCC	TGGCCCCTTTAATTGAAGTTCT	GATGTTGGCTGGTGGATTGG
ENSAMXG00000002838	mab21l3	GGAGTCATGCCACTCCTGAG	GTACTACACACTGAGCGGGT	AGTGACGACTTTAGCGGGAA
ENSAMXG00000035915	lin7a	gGAATGGCTGTCCGGAGTACC	TCTCCATTTTATCAGGGTTTGGA	AACAGTGGAGGAGCAGAACA

### Sheet: Secondary Screen
Ensambl ID	Gene name	gRNA	Forward Primer	Reverse Primer
	Scramble 3	GGCGCGTATAGTCGCGCGTA
ENSAMXG00000036402	fbln7	GGCTATCACCTGGTGGGGCC	TCTCTCTCCAGCATCCTCCT	TATTGCACTGACCCCACTCC
ENSAMXG00000001634	pfkmb	GGAACTCATTGGCCCCCGTG	CGTGTAACCTGGTGAAGCTG	TTAGTGTAGTGCTGGCTGGT
ENSAMXG00000032072	otpb	gGCGCGGTCGACGCGGTCGAG	CGGGATGCTTTAAAGTGCAG	ATCCGCCATTGCTTATGTCT
ENSAMXG00000033621	Spdef	GGAAGGCTTTGCCCACCTGA	GTGGGAATGTGCAGAAGTGG	AGCACCCACCTGATTTCCAT
ENSAMXG00000000873	cyp24a1	GGAAAGCCTACAGAGACCTG	GCTTACTGGAGGCGCTGTAT	ACAGAAGCTAGAGCGCAGGA
ENSAMXG00000034290	lhx6	gGATCCATTACGACACCATGG	GCTTCTCCTGCAAACGACA	ACACACCCCAACAAACACAG
ENSAMXG00000017117	vtg3	ggAGTGTACAGTGGGATGACGT	TGAAGAGAACACCGCAGACA	ACGTGTACAATCATGGGCTT
ENSAMXG00000041592	guca1b	ggTGGTGTGACCGACAACCAAG	AAGAAATTTGTGGTGGAATGC	GTTTTTATCAAAAGCTCGGAACA
ENSAMXG00000035915	lin7a	gGCGAAGGTCACTCCCACCCG	CTGTGTTGTTCTCAGCGAGTTC	GATGGGTGAGTTTTGCTCTTTC
