## Supplemental Table 4 for "CRISPR screening reveals genetic regulators associated with the evolution of eye degeneration"

### Sheet: Left Eye Area Primary Screen
						below .05 for q value 1 star
FDR (Q)	Left Eye Area					below .01 for q value 2 star
	threshold	gene	discovery?	p-value	q value
0.05	0.0214	Ankar	No	0.862	0.7042
		Cacng3a	No	0.9857	0.7393
		cntn1b	No	0.4574	0.4574
		cyp24a1	Yes	0.0001	0.0021	**
		fam163b	No	0.832	0.7042
		fbln7	Yes	0.01	0.0263	*
		fkbp5	No	0.4327	0.4574
		guca1b	Yes	0.0004	0.0042	**
		hyal6	No	0.4114	0.4574
		lhx6	Yes	0.0012	0.0063	**
		lin7a	Yes	0.0026	0.0109	*
		lipib	No	0.1983	0.2776
		mab21l3	No	0.1964	0.2776
		mylkb	No	0.8719	0.7042
		Npas2	No	0.0276	0.058
		otpb	Yes	0.0054	0.0162	*
		pfkmb	Yes	0.0049	0.0162	*
		rlbp1a	No	0.9626	0.7393
		rpgrip1	No	0.5831	0.5324
		selenoo2	No	0.2566	0.317
		slc1a8a	No	0.0375	0.0656
		spdef	Yes	0.0007	0.0049	**
		stxbp1b	No	0.4549	0.4574
		tgfa	No	0.0375	0.0656
		tmem130	No	0.5649	0.5324
		valopb	No	0.2546	0.317
		vtg3	Yes	0.0158	0.0369	*
		wscd1b	No	0.1077	0.174
Method: Two-stage linear step-up procedure of Benjamini, Krieger and Yekutieli
Q: 5%
Estimated number of true null hypotheses: 20
Threshold: P values less than 0.0214 are "discoveries"

### Sheet: Right Eye Area Primary Screen
						below .05 for q value 1 star
FDR (Q)	Right Eye Area					below .01 for q value 2 star
	threshold	gene	discovery?	p-value	q value
0.05	0.0159	Ankar	No	0.9522	0.7499
		Cacng3a	No	0.6151	0.6165
		cntn1b	No	0.2727	0.3758
		cyp24a1	Yes	0.0047	0.0148	*
		fam163b	No	0.5366	0.5634
		fbln7	No	0.0247	0.0605
		fkbp5	No	0.8618	0.7121
		guca1b	Yes	0.0004	0.0029	**
		hyal6	No	0.7409	0.7103
		lhx6	Yes	0.0001	0.0022	**
		lin7a	Yes	0.0014	0.0077	**
		lipib	No	0.2935	0.3807
		mab21l3	No	0.5221	0.5634
		mylkb	No	0.8719	0.7121
		Npas2	No	0.117	0.2345
		otpb	Yes	0.004	0.0147	*
		pfkmb	Yes	0.0004	0.0029	**
		rlbp1a	No	0.2262	0.3325
		rpgrip1	No	0.4326	0.5299
		selenoo2	No	0.5313	0.5634
		slc1a8a	No	0.0231	0.0605
		spdef	Yes	0.0026	0.0115	*
		stxbp1b	No	0.1666	0.2826
		tgfa	No	0.2239	0.3325
		tmem130	No	0.7989	0.7121
		valopb	No	0.1391	0.2556
		vtg3	No	0.0384	0.0847
		wscd1b	No	0.8562	0.7121
	Method: Two-stage linear step-up procedure of Benjamini, Krieger and Yekutieli
	Q: 5%
	Estimated number of true null hypotheses: 21
	Threshold: P values less than 0.0159 are "discoveries"

### Sheet: Left Pupil Area Primary Screen
						below .05 for q value 1 star
FDR (Q)	LPA					below .01 for q value 2 star
	threshold	gene	discovery?	p-value	q value
5%%	0.0018	Ankar	No	0.2647	0.5003
		Cacng3a	No	0.7153	0.8449
		cntn1b	No	0.799	0.8784
		cyp24a1	No	0.0685	0.2842
		fam163b	No	0.8056	0.8784
		fbln7	No	0.4631	0.73
		fkbp5	No	0.1911	0.4285
		guca1b	No	0.291	0.5156
		hyal6	No	0.5187	0.73
		lhx6	No	0.0702	0.2842
		lin7a	No	0.1264	0.3982
		lipib	No	0.262	0.5003
		mab21l3	No	0.185	0.4285
		mylkb	No	0.5018	0.73
		Npas2	No	0.0527	0.2842
		otpb	No	0.5665	0.73
		pfkmb	Yes	0.0004	0.0113	*
		rlbp1a	No	0.5591	0.73
		rpgrip1	No	0.543	0.73
		selenoo2	No	0.6558	0.8083
		slc1a8a	No	0.0557	0.2842
		spdef	No	0.0389	0.2842
		stxbp1b	No	0.1965	0.4285
		tgfa	No	0.0489	0.2842
		tmem130	No	0.8854	0.9297
		valopb	No	0.1411	0.4
		vtg3	No	0.0802	0.2842
		wscd1b	No	0.937	0.9487
	Method: Two-stage linear step-up procedure of Benjamini, Krieger and Yekutieli
	Q: 5%
	Estimated number of true null hypotheses: 27
	Threshold: P values less than 0.0018 are "discoveries"

### Sheet: Right Pupil Area Primary Screen
						below .05 for q value 1 star
FDR (Q)	RPA					below .01 for q value 2 star
	threshold	gene	discovery?	p-value	q value
0.05	N/A	Ankar	No	0.5632	0.7776
		Cacng3a	No	0.722	0.835
		cntn1b	No	0.0993	0.1946
		cyp24a1	No	0.0266	0.1117
		fam163b	No	0.3555	0.5226
		fbln7	No	0.8097	0.8817
		fkbp5	No	0.0354	0.1156
		guca1b	No	0.9246	0.9708
		hyal6	No	0.05	0.1336
		lhx6	No	0.0077	0.0755
		lin7a	No	0.0164	0.1117
		lipib	No	0.175	0.2953
		mab21l3	No	0.0633	0.1551
		mylkb	No	0.0876	0.184
		Npas2	No	0.0471	0.1336
		otpb	No	0.6756	0.8276
		pfkmb	No	0.0041	0.0632
		rlbp1a	No	0.0247	0.1117
		rpgrip1	No	0.2282	0.3531
		selenoo2	No	0.586	0.7776
		slc1a8a	No	0.0689	0.1558
		spdef	No	0.0346	0.1156
		stxbp1b	No	0.0043	0.0632
		tgfa	No	0.1808	0.2953
		tmem130	No	0.7384	0.835
		valopb	No	0.6083	0.7776
		vtg3	No	0.1466	0.2694
		wscd1b	No	0.0246	0.1117
	Method: Two-stage linear step-up procedure of Benjamini, Krieger and Yekutieli
	Q: 5%
	Estimated number of true null hypotheses: 28
	Threshold: No P values marked as "discoveries"

### Sheet: OMR 
FDR (Q)	OMR
	threshold	gene	discovery?	p-value	q value
0.05		Ankar	No	0.4084	1
		Cacng3a	No	0.459	1
		cntn1b	No	0.3057	0.9986
		cyp24a1	No	0.1621	0.7236
		fam163b	No	0.1852	0.7236
		fbln7	No	0.6863	1
		fkbp5	No	0.6606	1
		guca1b	No	0.1969	0.7236
		hyal6	No	0.6763	1
		lhx6	No	0.028	0.4454
		lin7a	No	0.787	1
		lipib	No	0.5303	1
		mab21l3	No	0.1007	0.6021
		mylkb	No	0.5502	1
		Npas2	No	0.6875	1
		otpb	No	0.5059	1
		pfkmb	No	0.4412	1
		rlbp1a	No	0.528	1
		rpgrip1	No	0.9947	1
		selenoo2	No	0.9352	1
		slc1a8a	No	0.866	1
		spdef	No	0.803	1
		stxbp1b	No	0.072	0.6021
		tgfa	No	0.0303	0.4454
		tmem130	No	0.737	1
		valopb	No	0.8284	1
		vtg3	No	0.9087	1
		wscd1b	No	0.1024	0.6021
Method: Two-stage linear step-up procedure of Benjamini, Krieger and Yekutieli
Q: 5%
Estimated number of true null hypotheses: 28
Threshold: No P values marked as "discoveries"

### Sheet: Secondary Screen
Left Eye Area								Right Eye Area
Gene	p-value	Test ran	n= scramble	n= crispant				Gene	p-value	Test ran	n= scramble	n= crispant
otpb	0.987	Mann-Whitney U	n=18	n=17				otpb	0.9899	Unpaired t test	n=18	n=17	t= 0.01274
fbln7	0.0614	Unpaired t test	n=19	n=23	t= 1.925			fbln7	0.1643	Mann-Whitney U	n=19	n=23
vtg3	0.1028	Mann-Whitney U	n=38	n=32				vtg3	0.2538	Unpaired t test	n= 38	n=32	t= 1.151
lin7a	0.3889	Unpaired t test	n=22	n=17	t= 0.8718			lin7a	0.5576	Unpaired t test	n=22	n=17	t= 0.5917
spdef	0.9076	Unpaired t test	n=28	n=21	t= 0.1168			spdef	0.8446	Unpaired t test	n=28	n=21	t= 0.1971
cyp24a1	0.0002	Welch's t test	n=20	n=22	t= 4.191			cyp24a1	0.0004	Mann- Whitney U	n=20	n=22
guca1b	0.4809	Unpaired t test	n=17	n=18	t= 0.7129			guca1b	0.7317	Welch's t test	n=17	n=18	t= 0.3465
lhx6	0.3264	Unpaired t test	n=20	n=22	t= 0.9935			lhx6	0.2343	Mann-Whitney U	n=20	n=22
pfkmb	0.2781	Mann-Whitney U	n=22	n=22				pfkmb	0.4161	Welch's t test	n=22	n=22	t= 0.8232
