## Supplemental Table 5 for "CRISPR screening reveals genetic regulators associated with the evolution of eye degeneration"

### Sheet: Primary Screen
Gene name	Sample 1	Sample 2	Sample 3	Sample 4	Range (modified reads)	Median (modified reads)	Average modified reads per gene	Std deviation of avg
Lin7a	61.20% unmodified, 38.80% modified	75.50% unmodified, 24.50% modified	72.97% unmodified, 27.03% modified	37.48% unmodified, 62.52% modified	24.5- 62.52%	32.915	38.2125	17.3617
Pfkmb	37.45% unmodified, 62.55% modified	36.26% unmodified, 63.74% modified	36.17% unmodified, 63.83% modified	37.02% unmodified, 62.98% modified	62.55- 63.83%	63.36	63.275	0.615603
Guca1b	33.96% unmodified, 66.04% modified	21.77% unmodified, 78.23% modified	32.31% unmodified, 67.69% modified	17.82% unmodified, 82.18% modified	66.04- 82.18%	72.96	73.535	7.89764
Wscd1b	84.31% unmodified, 15.69% modified	90.08% unmodified, 9.92% modified	71.60% unmodified, 28.40% modified	91.67% unmodified, 8.33% modified	8.33- 28.40%	12.805	15.585	9.10975
Lipib	75.05% unmodified, 24.95% modified	41.79% unmodified, 58.21% modified	67.01% unmodified, 32.99% modified	42.12% unmodified, 57.88% modified	24.95- 58.21%	45.435	43.5075	17.1049
Mab21l3	84.18% unmodified, 15.82% modified	82.02% unmodified, 17.98% modified	77.07% unmodified, 22.93% modified	86.20% unmodified, 13.80% modified	13.8- 22.93%	16.9	17.6325	3.92248
Lhx6	0.69% unmodified, 99.31% modified	6.84% unmodified, 93.16% modifed	0.33% unmodified, 99.67% modified	4.09% unmodified, 95.91% modified	93.16- 99.67%	97.61	97.0125	3.07669
Ankar	10.46% unmodified, 89.54% modified	11.46% unmodified, 88.54% modified	5.52% unmodified, 94.48% modified	6.49% unmodified, 93.51% modified	88.54- 94.48%	91.525	91.5175	2.91676
Stxbp1b	3.06% unmodified, 96.94% modified	2.46% unmodified, 97.54% modified	1.79% unmodified, 98.21% modified	0.70% unmodified, 99.30% modified	96.94- 99.30%	97.875	97.9975	1.01148
Rlbp1a	61.38% unmodified, 38.62% modified	63.45% unmodified, 36.55% modified	71.20% unmodified, 28.80% modified	73.43% unmodified, 26.57% modified	26.57- 38.62%	32.675	32.635	5.84919
Cntn1b	13.93% unmodified, 86.07% modified	12.88% unmodified, 87.12% modified	11.37% unmodified, 88.63% modified	29.95% unmodified, 70.05% modifief	70.05- 88.63%	86.595	82.9675	8.67553
Fkbp5	10.36% unmodified, 89.64% modified	7.67% unmodified, 92.33% modified	3.155 unmodified, 96. 85% modified	7.51% unmodified, 92.39% modified	89.64- 96.85%	92.36	92.8025	2.98759
Slc1a8a	21.20% unmodified, 78.80% modified	14.57% unmodified, 85.43% modified	7.14% unmodified, 92.86% modified	8.86% unmodified, 91.14% modified	78.8- 92.86%	88.285	87.0575	6.35534
Fam163b	41.18% unmodified, 58.82% modified	37.72% unmodified, 62.28% modified	53.19% unmodified, 46.81% modified	18.93% unmodified, 81.07% modified	46.81- 81.07%	60.55	62.245	14.1933
Mylkb	99.59% unmodified, 0.41% modified	21.16% unmodified, 78.84% modified	38.30% unmodified, 61.20% modified	6.18% unmodified, 93.82% modified	0.41- 93.82%	70.02	58.5675	40.9997
Rpgrip1	27.98% unmodified, 72.02% modified	18.46% unmodified, 81.54% modified	1.70% unmodified, 98.30% modified	29.12% unmodified, 70.88% modified	70.88- 98.30%	76.78	80.685	12.6786
Npas2	16.12% unmodified, 83.88% modifed	67.68% unmodified, 32.32% modified	17.57% unmodified, 82.43% modified	28.27% unmodified, 71.73% modified	32.32-83.88%	77.08	67.59	24.1295
hyal6	1.80% unmodified, 98.20% modified	52.10% unmodified, 47.90% modified	15.20% unmodified, 84.80% modified	45.79% unmodified, 54.21% modified	47.9- 98.20%	69.505	71.2775	24.1211
Vtg3	73.55% unmodified, 26.45% modified	83.21% unmodified, 16.79% modified	28.01% unmodified, 71.99% modified	24.49% unmodified, 75.71% modified	16.79- 75.71%	49.22	47.735	30.4497
otpb	78.32% unmodified, 21.68% modified	89.41% unmodified, 10.59% modified	92.70% unmodified, 7.30% modified	80.35% unmodified, 19.65% modified	7.3-21.68%	15.12	14.805	6.94816
Tgfa	7.14% unmodified, 92.86% modified	2.33% unmodified, 97.67% modified	6.63% unmodified, 93.37% modified	99.53% unmodified, 0.47% modified	0.47- 97.67%	93.115	71.0925	47.1311
Tmem130	73.05% unmodified, 26.95% modified	85.90% unmodified, 14.10% modified	84.47% unmodified, 15.53% modified	85.17% unmodified, 14.83% modified	14.1-26.95%	15.18	17.8525	6.09304
Fbln7	2.63% unmodified, 97.37% modified	11.30% unmodified, 88.70% modified	1.16% unmodified, 98.84% modified	2.63% unmodified, 97.37% modified	88.7-98.84%	97.37	95.57	4.63213
Cacng3a	61.45% unmodified, 38.55% modified	69.01% unmod, 30.99% mod	65.82% unmod, 34.18% mod	76.34% unmod, 23,66% mod	23.66-38.55%	32.585	31.845	6.2752
Spdef	46.50% unmod, 53.50% mod	27.375 unmod, 72.63% mod	99.05% unmod, 0.95% mod	99.13% unmod, 0.87% mod	0.87-72.63%	27.225	31.9875	36.7252
Cyp24a1	14.55% unmod, 85.45% mod	10.66% unmod, 89.34% mod	6.05% unmod, 93.95% mod	10.54% unmod, 89.46% mod	85.45-93.95%	89.4	89.55	3.47478
Valopb	1.93% unmodified, 98.07% modified	16.25% unmodified, 83.75% modified	11.26% unmodified, 88.74% modified	6.74% unmodified, 93.26% modified	83.75-98.07%	91	90.955	6.13065
Selenoo2	2.74% unmodified, 97.26% modified	20.41% unmodified, 79.59% modified	3.38% unmodified, 96.62% modified	11.05% unmodified, 88.95% modified	79.59-97.26%	92.785	90.605	8.25709
Rx3	21.785 unmodified, 78.22% modified	34.06% unmodified, 65.94% modified	39.57% unmodified, 60.43% modified	17.03% unmodified, 82.97% modified	60.43-82.97%	72.08	71.89	10.4812

### Sheet: Secondary Screen
Gene name	Sample 1	Sample 2	Sample 3	Sample 4	Range (modified reads)	Median (modified reads)	Average modified reads per gene	Std deviation
Spdef	4.63% unmod, 85.37% mod	0.14% unmod, 99.86% mod	2.95% unmod, 97.05% mod	1.21% unmod, 98.79% mod	85.37-99.86%	97.92	95.2675	6.69918
Fbln7	39.88% unmodified, 60.12% modified	78.44%unmodified, 21.56% modified	86.92% unmodified, 13.08% modified	67.45% unmodified, 32.55% modified	13.08-60.12%	27.055	31.8275	20.4766
Cyp24a1	69.77%unmodified, 30.23% modified	1.79%unmodified, 98.21% modified	45.62%unmodified, 54.38% modified	5.50% unmodified, 94.50% modified	30.23-98.21%	74.44	69.33	32.7612
Otpb	65.96%unmodified, 34.04% modified	98.26% unmodifief, 1.74% modified	43.29% unmodified, 56.71% modified	53.88%unmodified, 46.12% modified	1.74-56.71%	40.08	34.6525	23.8163
lhx6	71.74% unmodified, 28.26% modified	42.78% unmodified, 57.22% modified	79.15%unmodified, 20.85% modified	73.62%unmodified, 26.38% modified	20.85-57.22%	27.32	33.1775	16.334
Lin7a	22.52%unmodified, 77.48% modified	56.58% unmodified, 43.42% modified	11.50%unmodified, 88.50% modified	32.18% unmodified, 67.82% modified	43.42-88.50%	72.65	69.305	19.2139
Vtg3	14.28%unmodified, 85.72%modified	19.43%unmodified, 80.57% modified	12.90% unmodifiedm 87.10% modified	6.22%unmodified, 93.78% modified	80.57-93.78%	86.41	86.7925	5.44027
Guca1b	57.47%unmodified, 42.53%modified	51.56%unmodified, 48.44% modified	63.39%unmodified, 36.61% modified	50.58%unmodified, 49.42% modified	36.61-49.42%	45.485	44.25	5.93332
pfkmb	11.46% unmodified, 88.54% modified	1.19% unmodified, 98.81% modified	0.50% unmodified, 99.50% modified	0.85% unmodified, 99.15% modified	88.54-99.5%	98.98	96.5	5.31414
