## Supplemental Table 6 for "CRISPR screening reveals genetic regulators associated with the evolution of eye degeneration"

### Sheet: Sheet2
Gene name	Position in multi-species alignment	AA Change	Is it polymorphic in SF populations?	Is it polymorphic in PA-CF ?	Is it conserved across species in Actinopterygii alignment?	Is the derived allele in SF, PA, or both?	Notes	Human transcript ID	Fugu transcript ID
pfkmb	Position 559	PA has S, SF has A	No	Yes	only SF has "A" at this site; PA + 4 other species have "S"; 15 total species including SF+ PA	SF	Does not seem conserved at this position, or likely that the PA allele is ancestral	NM_000289.6
cyp24a1	Position 111	PA has T, SF has P	Yes	No	Yes. 15/16 species have "P" at this site. (PA is only population with a "T")	PA	One of the 10 Rascon samples in the population genetics work had 1 allele with a "T" at this position	ENST00000216862.8
	Position 295	PA has Q, SF has P	No	Yes	SF + 1 other species has "P" at this site. No other species has "Q" besides PA. 9/16 species has an "A"	SF
	Position 386	PA has S, SF has T	Yes	Yes	Yes, 15/16 species including PA have an "S" at this site	SF
	Position 430	PA has G, SF has V	Yes	Yes	13/16 species have "G" at this site, including PA; 2/16 species has an "S"	SF
	Position 493	PA has A, SF has S	Yes	Yes	11/16 species has "V" at this site. 2/16 species including SF have "S" at this site	Both	All 10 PA samples in the population genetics work have a "S" at this position; NCBI sample called for a an "A" at this position
Fbln7	Position 390	PA has V, SF has I	Yes	Yes	13/16 species have a "V" at this site, including PA. 3/16 have an "I" at this site, including SF.	SF	All samples for both SF populations and PA in the population genetics work calls for an "L" at this position. In NCBI it calls for a V in PA and T in SF, PA allele appears to be ancestral when looking at conservation across species.	ENST00000331203.7
Vtg3	Position 1018	PA has L, SF has V	Yes	No	2/9 species has a "V" at this site, including SF. 3/9 species has an "L" at this site, including PA.	Likely SF	One of the 10 Rascon samples in the population genetics work has a "L" at this position. However, there is not much conservation at this site, but potentially the SF "V" allele is derived.		ENSTRUT00000009627.2
